# High-throughput Activity Assay for Screening Inhibitors of the SARS-CoV-2 Mac1 Macrodomain

**DOI:** 10.1101/2021.10.07.463234

**Authors:** Morgan Dasovich, Junlin Zhuo, Jack A. Goodman, Ajit Thomas, Robert Lyle McPherson, Aravinth Kumar Jayabalan, Veronica F. Busa, Shang-Jung Cheng, Brennan A. Murphy, Karli R. Redinger, Takashi Tsukamoto, Barbara Slusher, Jürgen Bosch, Huijun Wei, Anthony K. L. Leung

## Abstract

Macrodomains are a class of conserved ADP-ribosylhydrolases expressed by viruses of pandemic concern, including coronaviruses and alphaviruses. Viral macrodomains are critical for replication and virus-induced pathogenesis; therefore, these enzymes are a promising target for antiviral therapy. However, no potent or selective viral macrodomain inhibitors currently exist, in part due to the lack of a high-throughput assay for this class of enzymes. Here, we developed a high-throughput ADP-ribosylhydrolase assay using the SARS-CoV-2 macrodomain Mac1. We performed a pilot screen which identified dasatinib and dihydralazine as ADP-ribosylhydrolase inhibitors. Importantly, dasatinib does not inhibit MacroD2, the closest Mac1 homolog in humans. Our study demonstrates the feasibility of identifying selective inhibitors based on ADP-ribosylhydrolase activity, paving the way for screening large compound libraries to identify improved macrodomain inhibitors and explore their potential as antiviral therapies for SARS-CoV-2 and future viral threats.

---

Seven human coronaviruses have been identified: HCoV-229E, HCoV-NL63, HCoV-OC43 and HCoV-HKU1 are responsible for annual bouts of common cold while SARS-CoV, SARS-CoV-2, and MERS-CoV can cause severe pneumonia and are a major public health concern. Hundreds of additional coronaviruses are circulating in animal reservoirs and could be transmitted to humans.^1^ The diseases that result from zoonotic transfer are unpredictable, but historically are severe, highly contagious, and have potentially devastating consequences for public health. Therefore, developing broad-spectrum therapeutics against coronaviruses is of timely importance and will prepare us for future epidemics.

The SARS-CoV-2 genome encodes four structural proteins, nine accessory proteins, and 16 nonstructural proteins that are responsible for virus replication. COVID-19 antiviral development has focused on repurposing existing drugs to inhibit the enzymatic activities of proteins involved in SARS-CoV-2 replication, including viral RNA polymerases and proteases.^2^ As was the case for HIV and Hepatitis C virus, an effective treatment for SARS-CoV-2 will likely require a combination of drugs to pre-empt possible drug resistance. Therefore, identifying mechanistically distinct targets will complement current drug development efforts. Here we focus on screening for inhibitors of Mac1, a conserved macrodomain ADP-ribosylhydrolase within nonstructural protein 3 (nsp3).

Macrodomain is a protein fold found in humans and pathogens.^3–5^ Nearly all of them bind to adenosine diphosphate ribose (ADP-ribose).^4–7^ Recent data revealed that a subset of macrodomains hydrolyzes protein-conjugated ADP-ribose.^8–13^ For example, SARS-CoV, SARS-CoV-2 and MERS-CoV contain two to three macrodomains in tandem, where only the first one (called Mac1) possesses ADP-ribosylhydrolase activity.^13–17^ Notably, key residues critical for ADP-ribosylhydrolase activity are 100% conserved in all seven human coronaviruses as well as those identified from animal reservoirs, such as bat (Fig. S1). Macrodomain ADP-ribosylhydrolases are also conserved in another genus of pathogenic RNA viruses called alphaviruses (e.g. Chikungunya virus).^11,12^ Genetic evidence demonstrates the ADP-ribosylhydrolase activity of viral macrodomains is critical for replication and virulence.^11,13,18–21^ Mutant coronaviruses and alphaviruses cannot replicate when the ADP-ribose-binding sites within their macrodomains are disrupted.^11,21^ Additionally, macrodomain mutant viruses exhibit attenuated replication in differentiated cells and decreased virulence *in vivo*.^4,5^ Therefore, drugs targeting the ADP-ribosylhydrolase activity of viral macrodomains have the potential to inhibit viral replication and pathogenesis.

Two major challenges must be addressed during the development of antiviral macrodomain inhibitors. First, measurements of macrodomain ADP-ribosylhydrolase activity have historically relied on gel-based autoradiography and western blot assays that are not practical for screening large numbers of compounds. Second, humans express 11 proteins with macrodomain folds, such as MacroD2, which is the closest enzymatically-active human homolog of SARS-CoV-2 Mac1.^15^ Therefore, compounds that non-specifically inhibit human macrodomains will likely have off-target effects that limit their utility. Here we describe a quantitative, high-throughput assay that identified virus-specific and general inhibitors of macrodomains.
