## Supplementary material for "High-throughput Activity Assay for Screening Inhibitors of the SARS-CoV-2 Mac1 Macrodomain": Conservation of SARS-CoV-2 genomes

### Sheet: prot_frequencies
amino_acid	position	syn_freq	nonsyn_freq	F	L	S	Y	*	C	W	P	H	Q	R	I	M	T	N	K	V	A	D	E	G	X
V	207	0.000761153	0.000220393	0	91	0	0	0	0	0	0	0	0	0	0	4	0	0	0	440018	2	0	0	0	20
N	208	6.81617e-06	9.54259e-05	0	0	10	0	0	0	0	0	2	0	0	0	0	2	440088	2	0	0	26	0	0	5
S	209	0	0.000109058	0	0	440082	0	0	4	0	0	0	0	3	11	0	0	15	0	0	0	0	0	15	5
F	210	2.27204e-06	9.08818e-06	440129	4	0	0	0	0	0	0	0	0	0	0	0	0	0	0	0	0	0	0	0	2
S	211	9.08851e-06	0.000647536	0	0	439836	0	0	1	0	0	0	0	14	75	0	0	155	0	0	0	0	0	40	14
G	212	1.36323e-05	5.45297e-05	0	0	10	0	0	2	0	0	0	0	0	0	0	0	0	0	9	0	3	0	440099	12
Y	213	6.58899e-05	4.54412e-06	0	0	0	440121	0	2	0	0	0	0	0	0	0	0	0	0	0	0	0	0	0	12
L	214	6.3618e-05	0	0	440122	0	0	0	0	0	0	0	0	0	0	0	0	0	0	0	0	0	0	0	13
K	215	1.81768e-05	4.08964e-05	0	0	0	0	0	0	0	0	0	1	6	0	0	0	11	440114	0	0	0	0	0	3
L	216	2.04484e-05	0.000156772	69	440062	0	0	0	0	0	0	0	0	0	0	0	0	0	0	0	0	0	0	0	4
T	217	2.04485e-05	0.000554389	0	0	0	0	0	0	0	0	0	0	0	239	0	439878	5	0	0	0	0	0	0	13
D	218	0.000104615	0.00134269	0	0	0	7	0	0	0	0	0	0	0	0	0	0	52	0	0	83	439534	420	29	10
N	219	2.27205e-06	6.36176e-05	0	0	9	9	0	0	0	0	1	0	0	0	0	6	440102	0	0	0	3	0	0	5
V	220	0.000106787	2.49926e-05	0	1	0	0	0	0	0	0	0	0	0	5	0	0	0	0	440119	5	0	0	0	5
Y	221	0.000102244	0.000102241	0	0	2	440091	1	21	0	0	13	4	0	0	0	0	0	0	0	0	0	0	0	3
I	222	1.81767e-05	3.18086e-05	0	0	0	0	0	0	0	0	0	0	0	440115	0	0	0	0	14	0	0	0	0	6
K	223	1.13602e-05	0.000109058	0	0	0	0	0	0	0	0	0	0	48	0	0	0	0	440076	0	0	0	0	0	11
N	224	0.000102242	8.86097e-05	0	0	20	7	0	0	0	0	1	0	0	0	0	7	440092	1	0	0	3	0	0	4
A	225	0.000168132	0.000867936	0	1	14	0	0	0	0	0	0	0	0	0	0	19	0	0	312	439743	35	0	0	11
D	226	0.000186308	0.000104514	0	0	0	17	0	0	0	0	0	0	0	0	0	0	16	0	0	11	440088	0	2	1
I	227	1.36324e-05	0.000227206	1	3	0	0	0	0	0	0	0	0	0	440028	0	1	0	0	95	0	0	0	0	7
V	228	0.000724799	9.31541e-05	0	1	0	0	0	0	0	0	0	0	0	0	6	0	0	0	440082	32	0	0	2	12
E	229	2.95369e-05	0.00196987	0	0	0	0	1	0	0	0	0	2	0	1	0	0	0	29	0	5	4	439260	824	9
E	230	9.0882e-06	6.8161e-06	0	0	0	0	0	0	0	0	0	1	0	0	0	0	0	0	0	0	2	440128	0	4
A	231	9.31744e-05	0.00350824	0	0	8	0	0	0	0	0	0	0	0	0	0	9	0	0	1527	438560	0	0	0	31
K	232	6.81617e-06	2.27208e-05	0	0	0	0	0	0	0	0	0	0	4	0	0	1	1	440110	0	0	0	4	0	15
K	233	7.7271e-05	0.000333972	0	0	0	0	0	0	0	0	0	0	9	0	0	2	119	439983	0	0	0	17	0	5
V	234	0.000109059	2.72645e-05	0	5	0	0	0	0	0	0	0	0	0	6	0	0	0	0	440122	1	0	0	0	1
K	235	6.81623e-06	3.63528e-05	0	0	0	0	0	0	0	0	0	0	13	0	0	0	3	440114	0	0	0	0	0	5
P	236	0.000109058	0.00099063	0	267	168	0	0	0	0	439683	0	0	0	0	0	1	0	0	0	0	0	0	0	16
T	237	2.27204e-05	0.000540757	0	0	0	0	0	0	0	5	0	0	0	189	0	439882	0	2	0	42	0	0	0	15
V	238	0.000127235	0.000606653	0	248	0	0	0	0	0	0	0	0	0	0	17	0	0	0	439855	1	0	0	1	13
V	239	1.13602e-05	4.31689e-05	12	0	0	0	0	0	0	0	0	0	0	4	0	0	0	0	440114	3	0	0	0	2
V	240	1.13602e-05	2.04484e-05	0	0	0	0	0	0	0	0	0	0	0	6	0	0	0	0	440125	3	0	0	0	1
N	241	3.63529e-05	9.08818e-06	0	0	4	0	0	0	0	0	0	0	0	0	0	0	440125	0	0	0	0	0	0	6
A	242	1.59043e-05	0.00014314	0	0	2	0	0	0	0	0	0	0	0	0	0	10	0	0	51	440063	0	0	0	9
A	243	0.000259017	0.000147684	0	0	5	0	0	0	0	0	0	0	0	0	0	30	0	0	30	440059	0	0	0	11
N	244	5.90733e-05	0.000361255	0	0	156	0	0	0	0	0	0	0	0	0	0	1	439974	0	0	0	2	0	0	2
V	245	0.000218119	8.6338e-05	1	0	0	0	0	0	0	0	0	0	0	35	0	0	0	0	440088	2	0	0	0	9
Y	246	0.000315815	0.000138595	0	0	0	440072	0	56	0	0	4	0	0	0	0	0	1	0	0	0	0	0	0	2
L	247	1.36323e-05	6.81617e-06	1	440124	0	0	0	0	0	1	0	0	0	1	0	0	0	0	0	0	0	0	0	8
K	248	9.08827e-06	0.00047713	0	0	0	0	0	0	0	0	0	0	204	0	0	0	3	439923	0	0	0	3	0	2
H	249	0.000334026	0.000224904	0	0	0	54	0	1	0	0	440024	42	0	0	0	0	1	0	0	0	0	0	0	13
G	250	0.000131781	0.000193125	0	0	0	0	0	0	0	0	0	0	44	0	0	0	0	0	13	1	0	27	440038	12
G	251	4.99855e-05	0.000204487	0	0	0	0	0	0	0	0	0	0	46	0	0	0	0	0	8	0	0	36	440030	15
G	252	0.000322666	0.000109059	0	0	38	0	0	7	0	0	0	0	0	0	0	0	0	0	1	0	2	0	440077	10
V	253	0.000147686	0.000531675	8	0	0	0	0	0	0	0	0	0	0	52	0	0	0	0	439880	174	0	0	0	21
A	254	0.000152227	1.81765e-05	0	0	0	0	0	0	0	0	0	0	0	0	0	7	0	0	1	440121	0	0	0	6
G	255	0.000174949	0.00119964	0	0	0	0	0	0	0	0	0	0	187	0	0	0	0	0	282	0	0	59	439601	6
A	256	0.000268104	0.00213577	0	0	12	0	0	0	0	0	0	0	0	0	0	46	0	0	866	439181	16	0	0	14
L	257	7.27066e-05	1.81757e-05	1	440120	0	0	0	0	0	0	0	0	0	7	0	0	0	0	0	0	0	0	0	7
N	258	0.000159044	4.99849e-05	0	0	11	0	0	0	0	0	1	0	0	0	0	3	440113	0	0	0	7	0	0	0
K	259	7.49882e-05	0.000211291	0	0	0	0	0	0	0	0	0	0	24	0	1	5	61	440037	0	0	0	2	0	5
A	260	4.31691e-05	0.000202212	0	0	2	0	0	0	0	0	0	0	0	0	0	65	0	0	22	440043	0	0	0	3
T	261	4.99852e-05	4.54409e-06	0	0	0	0	0	0	0	0	0	0	0	0	0	440123	0	0	0	2	0	0	0	10
N	262	0.00021131	7.04335e-05	0	0	9	3	0	0	0	0	0	0	0	0	0	0	440092	0	0	0	19	0	0	12
N	263	2.27221e-05	0.000236291	0	0	37	1	0	0	0	0	0	0	0	0	0	26	440026	30	0	0	10	0	0	5
A	264	0.000408972	0.00042033	0	0	1	0	0	0	0	0	0	0	0	0	0	51	0	0	133	439944	0	0	0	6
M	265	0	0.000134052	0	5	0	0	0	0	0	0	0	0	0	45	440071	1	0	0	8	0	0	0	0	5
Q	266	4.54416e-05	2.72647e-05	0	0	0	0	0	0	0	0	0	440117	4	0	0	0	0	8	0	0	0	0	0	6
V	267	2.72645e-05	7.49776e-05	27	0	0	0	0	0	0	0	0	0	0	3	0	0	0	0	440100	2	1	0	0	2
E	268	5.68015e-05	3.40809e-05	0	0	0	0	0	0	0	0	0	0	0	0	0	0	0	1	1	3	1	440111	9	9
S	269	7.04365e-05	4.54413e-06	0	0	440127	0	0	0	0	0	0	0	0	0	0	0	0	0	0	2	0	0	0	6
D	270	2.27209e-05	0.000795253	0	0	0	2	0	0	0	0	0	0	0	0	0	0	308	0	12	9	439759	1	18	26
D	271	2.49936e-05	0.00012042	0	0	0	3	0	0	0	0	1	0	0	0	0	0	7	0	2	0	440062	6	34	20
Y	272	0.000106787	2.27203e-05	0	0	0	440117	1	4	0	0	5	0	0	0	0	0	0	0	0	0	0	0	0	8
I	273	2.27223e-06	0.000304457	0	1	0	0	0	0	0	0	0	0	0	439989	28	6	0	0	99	0	0	0	0	12
A	274	5.22575e-05	0.000227207	0	0	12	0	0	0	0	0	0	0	0	0	0	41	0	0	47	440024	0	0	0	11
T	275	2.95366e-05	0.000311273	0	0	0	0	0	0	0	0	0	0	0	102	0	439988	3	0	0	32	0	0	0	10
N	276	0.000259046	7.49698e-05	0	0	9	0	0	0	0	0	0	0	0	0	0	0	440063	22	0	0	2	0	0	39
G	277	6.36177e-05	0.000174954	0	0	0	0	0	0	0	0	0	0	15	0	0	0	0	0	3	0	0	59	440005	53
P	278	1.59044e-05	0.000177236	0	32	40	0	0	0	0	439980	0	4	0	0	0	2	0	0	0	0	0	0	0	77
L	279	0.000104516	6.13452e-05	1	440102	0	0	0	0	0	0	0	0	0	22	0	0	0	0	4	0	0	0	0	6
K	280	0.000331731	4.99765e-05	0	1	0	0	0	0	0	0	0	0	4	0	0	0	12	440099	0	0	0	4	0	15
V	281	0.000161317	0.000109059	0	16	0	0	0	0	0	0	0	0	0	0	18	0	0	0	440076	14	0	0	0	11
G	282	6.81612e-06	0.000713533	0	0	67	0	0	27	0	0	0	0	0	0	0	0	0	0	220	0	0	0	439717	104
G	283	0	8.861e-05	0	0	6	0	0	4	0	0	0	0	0	0	0	0	0	0	7	0	22	0	440091	5
S	284	4.99857e-05	0.000790688	0	0	439769	0	0	6	0	0	0	0	3	0	0	0	2	0	0	0	0	0	337	18
C	285	1.36324e-05	9.08821e-06	0	0	0	2	0	440124	1	0	0	0	1	0	0	0	0	0	0	0	0	0	0	7
V	286	2.72646e-05	7.04354e-05	4	0	0	0	0	0	0	0	0	0	0	20	0	0	0	0	440081	3	0	0	4	23
L	287	5.68014e-05	4.54399e-06	0	440128	0	0	0	0	0	0	0	0	0	2	0	0	0	0	0	0	0	0	0	5
S	288	0.000270384	0.00018858	0	0	440033	0	0	2	0	0	0	0	3	3	0	0	53	0	0	0	0	0	22	19
G	289	2.27209e-05	4.54417e-06	0	0	0	0	0	0	0	0	0	0	1	0	0	0	0	0	0	0	0	1	440118	15
H	290	0.000697529	0.00147465	0	0	0	645	0	0	0	0	439456	2	1	0	0	0	1	0	0	0	0	0	0	30
N	291	0.000281756	0.000190834	0	0	43	0	0	0	0	0	0	0	0	0	0	10	440044	30	0	0	1	0	0	7
L	292	4.3169e-05	0.00020676	90	440032	0	0	0	0	0	0	0	0	0	1	0	0	0	0	0	0	0	0	0	12
A	293	1.81766e-05	4.54414e-05	0	0	1	0	0	0	0	0	0	0	0	0	0	10	0	0	9	440101	0	0	0	14
K	294	0.000172677	3.18086e-05	0	0	0	0	0	0	0	0	0	0	1	1	0	0	1	440111	0	0	0	11	0	10
H	295	0.000333995	0.00486277	0	0	0	2120	0	0	0	0	437935	0	19	0	0	0	1	0	0	0	0	0	0	60
C	296	4.31691e-05	0.000220393	85	0	11	0	0	440025	0	0	0	0	1	0	0	0	0	0	0	0	0	0	0	13
L	297	4.31689e-05	0.000127235	39	440074	0	0	0	0	0	1	6	0	2	4	0	0	0	0	2	1	0	0	0	6
H	298	3.63529e-05	1.81764e-05	0	0	0	7	0	0	0	0	440118	1	0	0	0	0	0	0	0	0	0	0	0	9
V	299	2.49927e-05	5.68015e-05	0	0	0	0	0	0	0	0	0	0	0	17	0	0	0	0	440100	8	0	0	0	10
V	300	0.00134286	0.000113604	1	0	0	0	0	0	0	0	0	0	0	41	0	0	0	0	440068	8	0	0	0	17
G	301	0.000249931	0.000293102	0	0	99	0	0	24	0	0	0	0	0	0	0	0	0	0	3	0	3	0	439987	19
P	302	0.000168134	8.40676e-05	0	4	24	0	0	0	0	440075	0	7	0	0	0	0	0	1	0	0	0	0	0	24
N	303	2.49928e-05	0.000229478	0	0	9	0	0	0	0	0	3	0	0	1	0	17	440028	3	0	0	68	0	0	6
V	304	5.22573e-05	5.22579e-05	5	0	0	0	0	0	0	0	0	0	0	16	0	0	0	0	440099	2	0	0	0	13
N	305	0.000686173	7.26983e-05	0	0	9	1	0	0	0	0	0	0	0	1	0	1	440094	5	0	0	15	0	0	9
K	306	6.81638e-06	0.000136325	0	0	0	0	0	0	0	0	0	0	17	0	0	33	4	440056	0	0	0	6	0	19
G	307	1.81768e-05	0.00350841	0	0	96	0	0	1425	0	0	0	0	9	0	0	0	0	0	7	0	7	0	438534	57
E	308	2.27213e-05	3.86255e-05	0	0	0	0	0	0	0	0	0	0	0	0	0	0	0	7	0	4	4	440101	2	17
D	309	0.000683901	4.99826e-05	0	0	0	2	0	0	0	0	0	0	0	0	0	0	13	0	0	1	440102	2	4	11
I	310	4.77135e-05	0.000193125	1	0	2	0	0	0	0	0	1	0	0	440045	4	31	0	0	45	0	0	0	0	6
Q	311	4.3169e-05	3.18088e-05	0	0	0	0	0	0	0	0	0	440114	12	0	0	0	0	1	0	0	0	1	0	7
L	312	0.000131779	0.000902042	372	439716	0	0	0	0	0	5	6	0	3	11	0	0	0	0	0	0	0	0	0	22
L	313	0.000145411	0.000304464	120	439984	0	0	0	0	0	0	0	0	0	14	0	0	0	0	0	0	0	0	0	17
K	314	1.36329e-05	6.81613e-05	0	0	0	0	0	0	0	0	0	0	7	0	4	2	17	440099	0	0	0	0	0	6
S	315	8.63385e-05	6.13456e-05	0	0	440102	0	0	1	0	0	0	0	0	10	0	0	14	0	0	0	0	0	2	6
A	316	4.9986e-05	2.95368e-05	0	0	0	0	0	0	0	0	0	0	0	0	0	2	0	0	11	440114	0	0	0	8
Y	317	3.86251e-05	0	0	0	0	440131	0	0	0	0	0	0	0	0	0	0	0	0	0	0	0	0	0	4
E	318	4.54412e-06	0.000129509	0	0	0	0	0	0	0	0	0	0	0	0	0	0	0	43	6	3	1	440061	4	17
N	319	1.36325e-05	0.000168134	0	0	9	0	0	0	0	0	6	0	0	2	0	56	440047	0	0	0	1	0	0	14
F	320	0	2.27206e-06	440122	1	0	0	0	0	0	0	0	0	0	0	0	0	0	0	0	0	0	0	0	12
N	321	0.000190855	1.36323e-05	0	0	6	0	0	0	0	0	0	0	0	0	0	0	440122	0	0	0	0	0	0	7
Q	322	0.000184166	0.00103141	0	5	0	0	1	0	0	1	299	439662	140	0	0	0	0	4	0	0	0	4	0	19
H	323	0.00027039	0.000667983	0	0	0	241	0	0	0	0	439833	13	7	0	0	0	33	0	0	0	0	0	0	8
E	324	6.135e-05	0.000374889	0	0	0	0	0	0	0	0	0	0	0	0	0	0	0	29	0	2	31	439953	103	17
V	325	5.68017e-05	0.00126329	507	1	0	0	0	0	0	0	0	0	0	45	0	0	0	0	439565	3	0	0	0	14
L	326	0.00254492	4.75955e-05	0	440092	0	0	0	0	0	0	0	0	0	21	0	0	0	0	0	0	0	0	0	22
L	327	0.000145412	0.000118148	44	440073	0	0	0	0	0	0	0	0	0	8	0	0	0	0	0	0	0	0	0	10
A	328	9.08818e-06	0.000209031	0	0	8	0	0	0	0	0	0	0	0	0	0	45	0	0	39	440029	0	0	0	14
P	329	0.000261286	0.000134052	0	1	55	0	0	0	0	440067	0	0	0	0	0	3	0	0	0	0	0	0	0	9
L	330	2.49927e-05	6.81615e-06	0	440120	1	0	0	0	0	0	0	0	0	0	0	0	0	0	2	0	0	0	0	12
L	331	9.54272e-05	1.81752e-05	0	440125	0	0	0	0	0	0	0	0	0	2	0	0	0	0	6	0	0	0	0	2
S	332	7.04339e-05	0.000118147	0	33	440075	0	0	0	0	8	0	0	0	0	0	3	0	0	0	8	0	0	0	8
A	333	9.08827e-05	0.000563485	0	0	28	0	0	0	0	0	0	0	0	0	0	22	0	0	196	439862	1	0	1	25
G	334	2.27207e-05	9.99711e-05	0	0	34	0	0	3	0	0	0	0	0	0	0	0	0	0	3	0	4	0	440079	12
I	335	7.27058e-05	0.000290826	1	0	0	0	0	0	0	0	0	0	0	439981	0	5	0	0	122	0	0	0	0	26
F	336	2.27207e-06	4.99855e-05	440101	2	1	6	0	12	0	0	0	0	0	0	0	0	0	0	1	0	0	0	0	12
G	337	2.04486e-05	0.000474865	0	0	12	0	0	164	0	0	0	0	0	0	0	0	0	0	3	0	30	0	439913	13
A	338	7.72503e-05	0.000365804	0	0	0	0	0	0	0	0	0	0	0	0	0	11	0	0	126	439965	24	0	0	9
D	339	0.000406718	0.000156764	0	0	0	5	0	0	0	0	0	0	0	0	0	0	17	0	0	1	440055	9	37	11
P	340	1.81766e-05	0.00490131	2	1521	629	0	0	0	0	437904	0	0	0	0	0	3	0	0	0	0	0	0	0	76
I	341	0	0.000124964	0	0	0	0	0	0	0	0	0	0	3	440065	12	34	0	2	4	0	0	0	0	15
H	342	0.000318099	0.00134283	0	2	0	566	0	0	0	0	439511	11	10	0	0	0	2	0	0	0	0	0	0	33
S	343	5.90748e-05	1.36325e-05	2	0	440113	0	0	0	0	0	0	0	0	0	0	0	0	0	0	4	0	0	0	16
L	344	0.000104515	2.27207e-06	0	440124	1	0	0	0	0	0	0	0	0	0	0	0	0	0	0	0	0	0	0	10
R	345	1.36331e-05	0.000808864	0	0	6	0	0	0	0	0	0	0	439756	29	0	0	0	292	0	0	0	0	29	23
V	346	1.36327e-05	0.000113606	28	0	0	0	0	0	0	0	0	0	0	19	0	0	0	0	440022	2	0	0	1	63
C	347	1.81766e-05	4.5442e-06	1	0	0	0	0	440112	0	0	0	0	0	0	0	0	0	0	0	0	0	0	1	21
V	348	1.81766e-05	1.13603e-05	0	0	0	0	0	0	0	0	0	0	0	0	0	0	0	0	440120	4	0	1	0	10
D	349	0.00132235	0.000195399	0	0	0	10	0	0	0	0	0	0	0	0	0	0	7	0	0	26	440034	0	43	15
T	350	4.77207e-05	0.00129288	0	0	1	0	0	0	0	0	0	0	0	528	0	439532	15	0	0	25	0	0	0	34
V	351	0.000131804	3.40869e-05	1	2	0	0	0	0	0	0	0	0	0	8	0	0	0	0	440011	4	0	0	0	109
R	352	0.000145444	0.00182264	0	0	0	0	0	591	0	0	211	0	439207	0	0	0	0	0	0	0	0	0	0	126
T	353	4.54523e-06	0.000688582	0	0	0	0	0	0	0	0	0	0	0	51	0	439722	0	8	0	244	0	0	0	110
N	354	9.08824e-06	1.81767e-05	0	0	5	0	0	0	0	0	2	0	0	0	0	1	440109	0	0	0	0	0	0	18
V	355	0.001152	0.000159045	0	9	0	0	0	0	0	0	0	0	0	36	0	0	0	0	440055	25	0	0	0	10
Y	356	0.00119975	0.000120419	0	0	0	440073	0	11	0	0	42	0	0	0	0	0	0	0	0	0	0	0	0	9
L	357	3.86387e-05	0.00071348	311	439770	0	0	0	0	0	0	0	0	0	1	0	0	0	0	2	0	0	0	0	51
A	358	0.000122711	0.000236316	0	0	5	0	0	0	0	0	0	0	0	0	0	22	0	0	75	439984	2	0	0	47
V	359	0.000170405	0.000122712	22	0	0	0	0	0	0	0	0	0	0	29	0	0	0	0	439968	3	0	0	0	113
F	360	0	3.63529e-05	440107	4	12	0	0	0	0	0	0	0	0	0	0	0	0	0	0	0	0	0	0	12
D	361	4.54417e-05	0.000106786	0	0	0	5	0	0	0	0	1	0	0	0	0	0	23	0	0	1	440082	2	15	6
K	362	2.27206e-06	1.13603e-05	0	0	0	0	0	0	0	0	0	0	0	0	0	2	1	440121	0	0	0	2	0	9
N	363	5.68029e-05	0.000493036	0	0	199	0	0	1	0	0	1	0	0	0	0	0	439911	12	0	0	3	0	0	8
L	364	0.00114059	0.000213574	78	440034	0	0	0	0	0	5	0	0	9	2	0	0	0	0	0	0	0	0	0	7
Y	365	4.0897e-05	4.9985e-05	1	0	0	440109	0	6	0	0	15	0	0	0	0	0	0	0	0	0	0	0	0	4
D	366	0.00733341	0.000124257	0	0	0	3	0	0	0	0	0	0	0	0	0	0	5	0	0	0	440066	43	4	14
K	367	2.27205e-06	0.000118147	0	0	0	0	0	0	0	0	0	35	9	0	0	1	0	440079	0	0	0	7	0	4
L	368	6.36173e-05	6.81617e-05	16	440100	0	0	0	0	0	0	0	0	0	14	0	0	0	0	0	0	0	0	0	5
V	369	6.81615e-06	6.36175e-05	1	0	0	0	0	0	0	0	0	0	0	21	0	0	0	0	440099	4	0	0	2	8
S	370	3.40815e-05	0.00985055	0	4322	435739	0	0	0	0	10	0	0	0	0	0	0	0	0	0	3	0	0	0	61
S	371	0.000188588	8.63358e-05	0	0	440088	0	0	0	0	0	0	0	12	5	0	1	11	0	0	0	0	0	9	9
F	372	4.54415e-06	4.99867e-05	440082	7	4	0	0	1	0	0	0	0	0	0	0	0	0	0	10	0	0	0	0	31
L	373	4.77162e-05	8.17925e-05	20	440091	3	0	0	0	0	0	0	0	0	0	3	0	0	0	2	0	0	4	0	12
